# Targeting RAD52 overcomes PARP inhibitor resistance in preclinical *Brca2*-deficient ovarian cancer model

**DOI:** 10.1101/2025.09.24.678351

**Authors:** Yukihide Ota, Vijayalaxmi Gupta, Bisiayo E. Fashemi, Moreniola Akande, Preedia Babu, Prasanth Thuthika, Maia L. Elizagaray, Lulu Sun, Brooke Sanders, Lindsay M Kuroki, Carolyn K McCourt, Andrea R Hagemann, Ian S Hagemann, Premal H Thaker, David G Mutch, Matthew A Powell, Krzysztof Hyrc, Priyanka Verma, John Krais, Benjamin G. Bitler, Mary Mullen, Dineo Khabele

## Abstract

*BRCA*-mutated ovarian cancer commonly develops resistance to poly (ADP-ribose) polymerase (PARP) inhibitors. Here, we investigated the DNA repair protein RAD52 as a potential target to overcome resistance. In analysis of The Cancer Genome Atlas datasets and immunohistochemistry of tissue microarrays, elevated RAD52 expression correlated with poor overall survival in patients with high-grade serous ovarian cancers. We tested two PARP inhibitor-resistant *Brca2*-deficient mouse ovarian cancer models, ID8-OR and HGS2-OR. HGS2- OR cells had higher RAD52 expression than parental lines. *Rad52* knockout or knockdown restored PARP inhibitor sensitivity in both models. In syngeneic mice, ID8-OR cells in which *Rad52* was knocked out yielded lower tumor burden and longer overall survival than control cells. *Rad52* depletion impaired single-strand annealing and homologous recombination and led to accumulation of DNA double-strand breaks after PARP inhibitor treatment. RNA sequencing demonstrated that PARP inhibitor treatment induced *Polq* expression in *Brca2*- and *Rad52*-deficient cells, suggesting a switch to microhomology-mediated end joining. Finally, the RAD52 inhibitor D-I03 synergized with a PARP inhibitor to reduce cell viability and tumor burden and prolong survival. Collectively, our findings establish RAD52 as a promising therapeutic target to overcome PARP inhibitor resistance in *BRCA2*-mutated ovarian cancer and offer mechanistic insights to inform future clinical strategies.
