## Supplementary_file for "Targeting RAD52 overcomes PARP inhibitor resistance in preclinical *Brca2*-deficient ovarian cancer model"

### Sheet: Primer
Primer
Name	Sequence	Target	Product size (bp)	Purpose
mouse_ Rad52_cDNA_Fwd	5'-GAAGGTGTGTTATATTGAAGGTCATCG-3'	Spanning Exon 3 and Exon 4, mouse RAD52 cDNA	101	qPCR
mouse_Rad52_cDNA_Rev	5'-AATCCACATTTTGCTGGGTGATGG-3'	Exon4, mouse RAD52 cDNA
mouse_Polq_cDNA_Fwd	5'-GTCACAGTCACACACGGCTA-3'	Spanning Exon 23 and Exon 24, mouse RAD52 cDNA	142	qPCR
mouse_Polq_cDNA_Rev	5'-CATTGGGAACCGGCCTTTTG-3'	Spanning Exon 24 and Exon 25, mouse RAD52 cDNA
mouse_β actin_cDNA_Fwd	5'-TTACTGCTCTGGCTCCTAGC-3'	Exon5, mouse β actin cDNA	198	qPCR
mouse_β actin_cDNA_Rev	5'-CAGCTCAGTAACAGTCCGC-3'	Exon6, mouse β actin cDNA
mouse_RAD52_Gene_Fwd	5'-GCTCTGTACACCCAGCTACC-3'	Intron 3, mouse RAD52 genomic gene	410	Designed for amplicon sequencing
mouse_RAD52_Gene_Rev	5'-AGTGTGCCCAGCCATTGTAA-3'	Exon 4, mouse RAD52 genomic gene

### Sheet: cell_culture
Viability assay
cell	number of cells/96-well plate	treatment duration (days)
ID8-PB	250	5
ID8-OR	250	5
ID8-Scr	250	5
ID8-KO#1	250	5
ID8-KO#2	250	5
HGS2	500	5
HGS2-OR	500	5
HGS2-Scr	700	5
HGS2-KD#1	700	5
Clonogenicity assay
cell	number of cells/12-well plate	treatment duration (days)
ID8-PB	200	7
ID8-OR	200	8
ID8-Scr	200	8
ID8-KO#1	200	8
ID8-KO#2	200	8
HGS2	500	8
HGS2-OR	500	8
HGS2-Scr	500	8
HGS2-KD#1	500	8

### Sheet: Antibody
Antibody
Target protein	Type	Host species	Catalog #	Source	Dilution
RAD52	Primary	Rabbit	TA890144	Origene	1:2000 (WB)
RAD52	Primary	Rabbit	ab117097	Abcam	1:400 (IHC)
γH2AX	Primary	Mouse	ab26350	Abcam	1:1000 (WB)
					1:500 (IHC)
γH2AX	Primary	Mouse	05-636	Millipore Sigma	1:500 (IF)
β-actin	Primary	Rabbit	PA1-183-HRP	Invitrogen	1:2500 (WB)
Anti-mouse IgG, HRP	Secondary	Sheep	NA931V	Cytiva	1:5000 (WB)
Anti-rabbit IgG, HRP	Secondary	Donkey	NA934V	Cytiva	1:5000 (WB)
Anti-mosue IgG, Alexa Fluor 555 conjugate	Secondary	Goat	4409	Cell Signaling Technology	1:500 (IF)
VECTASTAIN® Universal Quick HRP Kit			PK-7800	Vector Laboratories	Undiluted (IHC)
M.O.M.® (Mouse on Mouse) Immunodetection Kit			BMK-2202	Vector Laboratories	Undiluted (IHC)

### Sheet: Reporter_assay
cell	number of cells/12-well plate	hprtSAGFP (ng) /well	pCBASceI (ng) /well	Evaluation after transfection (h)	Medium change after transfection
ID8-Scr	70000	500	1500	24	None
ID8-KO#1	70000	500	1500	24	None
ID8-KO#2	70000	500	1500	24	None
ID8-P	50000	500	1500	48	None
ID8-PB	50000	500	1500	48	None
ID8-OR	50000	500	1500	48	None
HGS2-Scr	50000	250	1750	48	Change medium 6 h after transfection
HGS2-KD#1	50000	250	1750	48	Change medium 6 h after transfection
HGS2	50000	250	1750	48	None
HGS2-OR	50000	250	1750	48	None
cell	number of cells/12-well plate	pDR-GFP (ng) /well	pCBASceI (ng) /well	Evaluation after transfection (h)	Medium change after transfection
ID8-Scr	70000	500	1500	48	None
ID8-KO#1	70000	500	1500	48	None
ID8-KO#2	70000	500	1500	48	None
ID8-P	70000	500	1500	48	None
ID8-PB	70000	500	1500	48	None
ID8-OR	70000	500	1500	48	None
HGS2-Scr	50000	250	1750	48	Change medium 6 h after transfection
HGS2-KD#1	50000	250	1750	48	Change medium 6 h after transfection
HGS2	50000	250	1750	48	None
HGS2-OR	50000	250	1750	48	None

### Sheet: Gene_set
HR	NHEJ	SSA	MMEJ
Abraxas1	Dclre1c	Rad52	Polq
Atm	Dntt	Mre11a	Parp1
Babam1	Fen1	Rad50	Lig3
Babam2	Lig4	Nbn	Fen1
Bard1	Mre11	Rbbp8	Xrcc1
Blm	Poll	Ercc1	Mre11a
Brca1	Polm	Ercc4	Rbbp8
Brca2	Prkdc
Brcc3	Rad50
Brip1	Xrcc4
Eme1	Xrcc5
Mre11	Xrcc6
Mus81
Nbn
Palb2
Pold1
Pold2
Pold3
Pold4
Rad50
Rad51
Rad51b
Rad51c
Rad51d
Rad52
Rad54b
Rad54l
Rbbp8
Rpa1
Rpa2
Rpa3
Rpa4
Sem1
Ssbp1
Sycp3
Top3a
Top3b
Topbp1
Uimc1
Xrcc2
Xrcc3
